# What Could Go Wrong? Promoting Success by Planning for Failure in Label-Free Biosensor Assay Development

**DOI:** 10.1101/2025.09.16.676687

**Authors:** Sajida Chowdhury, Samantha M. Grist, Avineet Randhawa, Maggie Wang, Karyn Newton, Lauren S. Puumala, Yuting Hou, Lukas Chrostowski, Sudip Shekhar, Karen C. Cheung

**Affiliations:** Department of Electrical and Computer Engineering, The University of British Columbia; Centre for Blood Research, The University of British Columbia; School of Biomedical Engineering, The University of British Columbia; Stewart Blusson Quantum Matter Institute, The University of British Columbia

**Keywords:** Label-free biosensors, root cause analysis, assay optimization, silicon photonic biosensors, lightweight experimental workflow, continuous improvement

## Abstract

Label-free biosensors offer powerful platforms for detecting molecular interactions, but developing robust assays on these systems presents several challenges due to the complexity of the testing systems and intersection of disciplines. In this work, we describe a lightweight, 3-step experimental workflow supporting troubleshooting and root cause analysis that we developed during the design and optimization of silicon photonic biosensor assays in an academic research setting. Because such environments often lack the resources and formal quality-management infrastructure available in industry, our approach emphasizes practicality and ease of adoption. Drawing from our own assay failures and successes, we identify common failure modes, propose structured troubleshooting workflows, and provide case studies illustrating the application of established frameworks, including the Five Whys, the Plan-Do-Check-Act cycle, Open-Narrow-Close and the Ishikawa (fishbone) diagram. By applying this framework to our research, we increased our assay yield by a factor of 2, from ~45% to ~90%. This paper aims to support other teams engaged in label-free assay development by equipping them with practical tools and experimental best practices.

**Highlights:**

- We doubled assay yield from ~45% to ~90% by planning for failure, not just success.
- Tailored troubleshooting frameworks help pinpoint and solve various assay failures.
- Applying innovative problem-solving to workflows accelerates biosensor development.
- Systematic troubleshooting improves assay development across a range of lab settings.
- A 3-step workflow highlighting what could go wrong supports continuous improvement.
