## Supplemental reagent prep sheet for IL-8 assay for "What Could Go Wrong? Promoting Success by Planning for Failure in Label-Free Biosensor Assay Development"

### Sheet: Aliquots
Reagent aliquot information
Reagent	Vendor	Product number	Lot information	Date received	Date aliquoted	Aliquot conc.	Aliquot vol.	Req'd vol. for experiment (µL)
BSA	Sigma Aldrich	A706-50G	Lot: 0000282927 Source: 0000282927	–	2024-08-09	200 mg/mL in PBS	600 µL	391
IL-8 capture antibody	R&D Systems	DY208-05	ASJ3824031	2025-02-03	Reconstituted 2025-02-19	480 µg/mL	–	2.5
IL-8 standard	R&D Systems	DY208-05	P390129	2025-02-03	Reconstituted 2025-02-19	120 ng/mL	–	140.625
IL-8 detection antibody	R&D Systems	BAF208	UM2322052	–	2025-02-19	200 ng/mL	62.5 µL	56
Streptavidin-HRP	Pierce	21130	ZF394944	2024-11-26	–	1.0–1.1 mg/mL	–	12.8
DMEM	Sigma Aldrich	D6421-500ML	RNBM3386	–	–	–	–	44000
FBS	Gibco	12483020	2357664RP	–	–	–	5 mL	5000
L-glutamine	Sigma Aldrich	G7513-100ML	RNBM3694	–	–	200 mM	1–10 mL	500
Antibiotic-antimycotic	Thermo Scientific	15240-062	2585910	–	–	100X	1–10 mL	500

### Sheet: PDA
PDA coating information
Date of PDA coating	2025-02-14
Req'd dopamine-HCl concentration (mg/mL)	2
Buffer	Tris, 0.5 M, pH 8.6
Vol. of PDA sol'n req'd for reaction (mL)	20
Approx. tot. vol. of PDA solution to prepare (mL)	30
Approx. dopamine-HCl mass to add (mg)	60
Actual mass dopamine-HCl added (mg)	50	← fill this in
Vol. of Tris buffer to add (mL)	25	← will be calculated
Rxn. time (min)	30
Rxn. temp (ºC)	25 (room temp)
Stirring?	yes
Rinsing	Immersion in Tris + rinse with ~10 mL ddW under flow
Drying	N2

### Sheet: Assay prep
Reagent preparation for assay
Stock solutions
Triton X-100 stock solutions
Triton X-100 stock solution, 1% (v/v) in PBS		Added?
Density, Triton X-100 (g/mL)	1.07
Req'd conc. Triton X-100 stock (%, v/v)	1
Req'd vol. Triton X-100 stock (mL)	10
Target vol. to add, Triton X-100 (mL)	0.1	FALSE
Target mass to add, Triton X-100 (g)	0.107
Target vol. to add, PBS (mL)	9.9
Actual mass added, Triton X-100 (g)			← Fill this in
Actual vol. added, Triton X-100 (mL)	0		← This will be calculated
Actual tot. vol. to prepare (mL)	0		← This will be calculated
Actual vol. to add, PBS (mL)	0	FALSE	← This will be calculated
Triton X-100 stock solution, 30 mM in PBS		Added?
Density, Triton X-100 (g/mL)	1.07
Molar mass, Triton X-100 (g/mol)	647
Req'd conc. Triton X-100 stock (mM)	30
Req'd vol. Triton X-100 stock (mL)	10
Target mass to add, Triton X-100 (g)	0.1941	FALSE
Target vol. to add, Triton X-100 (mL)	0.181402
Target vol. to add, PBS (mL)	9.8186
Actual mass added, Triton X-100 (g)			← Fill this in
Actual vol. added, Triton X-100 (mL)	0		← This will be calculated
Actual tot. vol. to prepare (mL)	0		← This will be calculated
Actual vol. to add, PBS (mL)	0	FALSE	← This will be calculated
Spotting buffer stock solution, 2x
Spotting requirements
Req'd conc. Triton X-100 (%, v/v)	0.005
Req'd conc. glycerol (%, v/v)	10
Req'd vol. per spot (µL)	10
Number of spots	3
Tot. req'd vol. spotting solution (µL)	30
Spotting buffer stock, 2x		Added?
Density, glycerol (g/mL)	1.26
Conc. Triton X-100 stock sol'n (%, v/v)	1	*Use 1% stock
Req'd conc. glycerol (%, v/v)	20
Req'd conc. Triton X-100 (%, v/v)	0.01
Req'd tot. vol., spotting buffer stock (mL)	10
Target vol. to add, glycerol (mL)	2	FALSE
Target mass to add, glycerol (g)	2.52
Target vol. to add, PBS (mL)	8
Actual mass added, glycerol (g)			← Fill this in
Actual vol. added, glycerol (mL)	0		← This will be calculated
Actual tot. vol. to prepare (mL)	0		← This will be calculated
Actual vol. to add, Triton X-100 stock sol'n (mL)	0	FALSE	← This will be calculated
Actual vol. to add, PBS (mL)	0	FALSE	← This will be calculated
Functionalization solutions
IL-8 capture antibody spotting solution		Added?
Conc. IL-8 cAb stock (µg/mL)	480
Conc. spotting buffer stock (x)	2
Req'd conc. IL-8 cAb (µg/mL)	240
Req'd conc. spotting buffer stock (x)	1
Req'd tot. vol IL-8 cAb spotting sol'n (µL)	5
Prepare 0.6 mL tube		FALSE
Vol. IL-8 cAb stock to add (µL)	2.5	FALSE
Vol. spotting buffer stock to add (µL)	2.5	FALSE
Vol. PBS to add (µL)	0	FALSE
Triturate		FALSE
Reference BSA spotting solution		Added?
Conc. BSA stock (mg/mL)	200
Conc. spotting buffer stock (x)	2
Req'd conc. BSA (mg/mL)	20
Req'd conc. spotting buffer stock (x)	1
Req'd tot. vol BSA spotting sol'n (µL)	10
Prepare 0.6 mL tube		FALSE
Vol. BSA stock to add (µL)	1	FALSE
Vol. spotting buffer stock to add (µL)	5	FALSE
Vol. PBS to add (µL)	4	FALSE
Triturate		FALSE
BSA blocking solution		Added?
Conc. BSA stock (mg/mL)	200
Req'd conc. BSA (mg/mL)	20
Req'd tot. vol. BSA blocking sol'n (µL)	3500
Prepare 5 mL tube		FALSE
Vol. BSA stock to add (µL)	350	FALSE
Vol. PBS to add (µL)	3150	FALSE
Triturate		FALSE
Assay
Triton X-100 pre-wetting solution		Added?
Mw, Triton X-100 (g/mol)	625
Density, Triton X-100 (g/mL)	1.07
Conc. Triton X-100 stock (mM)	30	*Use 30 mM stock
Req'd conc. Triton X-100 in prewetting sol'n (mM)	0.3
Req'd vol. per Triton X-100 prewetting sol'n channel (µL)	2860
# of channels	2
Req'd tot. vol. Triton X-100 prewetting sol'n (µL)	5720
Prepare 15 mL prep tube		FALSE
Prepare 2 × 15 mL assay tubes		FALSE
Vol. Triton X-100 stock to add (µL)	57.2	FALSE
Vol. PBS to add (µL)	5662.8	FALSE
Triturate		FALSE
Vol. to split	2860	FALSE
Running buffer (PBS-BSA)		Added?
Stock conc., BSA (mg/mL)	200
Req. conc., BSA (mg/mL)	0.1
Req'd vol. per running buffer channel, including priming (mL)	19.9	*Includes priming
Additional req'd vol. per channel for priming (mL)	2	2 reservoirs/ch, 1 mL priming vol
# of channels	2
Additional req'd vol. for other solution prep (mL)	17.5312
Tot. req'd vol. (mL)	61.3312
Vol. to prep (mL)	80
Prepare 2 × 50 mL prep tubes		FALSE
Prepare 2 × 15 mL assay tubes		FALSE
Prepare 4 × 15 mL priming tubes		FALSE
Prepare in 2 vessels:		Added tube 1?	Added tube 2?
Vol. BSA stock to add (µL)	20	FALSE	FALSE
Vol. PBS to add (mL)	39.98	FALSE	FALSE
Pour one into the other to mix (x2)		FALSE	FALSE
Cell culture medium (CCM)		Added?
Stock conc., FBS (x)	1
Stock conc., anti-anti (x)	100
Stock conc., L-glutamine (mM)	200
Req'd conc., FBS (x)	0.1
Req'd conc., anti-anti (x)	1
Req'd conc., L-glutamine (mM)	2
Req'd vol. per CCM channel, including priming (mL)	1.7
Additional req'd vol. per channel for priming (mL)	1	1 reservoir/ch, 1 mL priming vol
# of channels	2
Additional req'd vol. for other solution prep (mL)	17.3984	IL-8 + BSA/CCM challenge
Tot. req'd vol. (mL)	22.7984
Vol. to prep (mL)	50
Prepare 50 mL prep tube		FALSE
Prepare 2 × 2 mL assay tubes		FALSE
Vol. FBS stock to add (mL)	5	FALSE
Vol. anti-anti stock to add (mL)	0.5	FALSE
Vol. L-glutamine stock to add (mL)	0.5	FALSE
Vol. DMEM to add (mL)	44	FALSE
Triturate		FALSE
Vol. to split/filter (mL)	1.7	FALSE
BSA/CCM challenge		Added?
Stock conc., BSA (mg/mL)	200
Req'd conc., BSA (mg/mL)	1
Req'd vol. per channel (µL)	6100
# of channels	2
Tot. req'd vol. (µL)	12200
Prepare 15 mL prep tube		FALSE
Prepare 2 × 15 mL assay tubes		FALSE
Vol. BSA stock to add (µL)	61	FALSE
Vol. CCM to add (µL)	12139	FALSE
Triturate		FALSE
Vol. to split (µL)	6100	FALSE
IL-8		Added?
Stock conc., IL-8 (ng/mL)	120
Req'd conc., IL-8 (ng/mL)	3.125
Req'd vol. per channel (µL)	2700
# of channels	2
Tot. req'd vol. (µL)	5400
Prepare 15 mL prep tube		FALSE
Prepare 2 × 15 mL assay tubes		FALSE
Vol. IL-8 stock to add (µL)	140.625	FALSE
Vol. CCM to add (µL)	5259.38	FALSE
Triturate		FALSE
Vol. To split/filter (µL)	2700	FALSE
IL-8 detection antibody		Added?
Stock conc., IL-8 detection antibody (µg/mL)	200
Req'd conc., detection antibody (µg/mL)	1
Req'd vol. per channel (µL)	5600
# of channels	2
Tot. req'd vol. (µL)	11200
Prepare 15 mL prep tube		FALSE
Prepare 2 × 15 mL assay tubes		FALSE
Vol. IL-8 detection antibody stock to add (µL)	56	FALSE
Vol. PBS-BSA to add (µL)	11144	FALSE
Triturate		FALSE
Vol. to split (µL)	5600	FALSE
Streptavidin-HRP		Added?
Stock conc., SA-HRP (µg/mL)	1000
Req'd conc., SA-HRP (µg/mL)	2
Req'd vol. per channel (µL)	3200
# of channels	2
Tot. req'd vol. (µL)	6400
Prepare 15 mL prep tube		FALSE
Prepare 2 × 15 mL assay tubes		FALSE
Vol. SA-HRP stock to add (µL)	12.8	FALSE
Vol. PBS-BSA to add (µL)	6387.2	FALSE
Triturate		FALSE
Vol. to split (µL)	3200	FALSE
Regeneration buffer (prepared 2024-07-04)		Added?
Conc., glycine (mM)	10
Conc., NaCl (mM)	160
Measured pH	2.2
Tot. req'd vol. (both channels) (µL)	4500
Prepare 15 mL prep tube		FALSE
Prepare 2 × 2 mL assay tubes		FALSE
Req'd vol. per channel (µL)	2250	FALSE
Bulk RI solutions
PBS conc. (x)	Vol. to prepare (mL)	Vol. 1x PBS to add (mL)	Vol. water to add (mL)	Meas. RI 1	Meas. RI 2	Meas. RI 3	Ave. meas. RI	Step size (RIU)	Prepared?
1	50	50	0				#DIV/0!	#DIV/0!	FALSE
0.5	50	25	25				#DIV/0!	#DIV/0!	FALSE
0	50	0	50				#DIV/0!	--	FALSE

### Sheet: Reservoir setup
Binding assay reservoir setup
Reservoir #	Reagent type	Ch. 1 solution	Ch. 2 solution	Priming	Required vol. per ch. before excess (µL)	Req'd vol. per ch. with excess for assay (µL)	Check fill/refill before assay start to at least (µL)	Refill after 2nd binding cycle to at least... (µL)	0	0	0	0	0
1	Ultrapure water	Ultrapure water	Ultrapure water	Ultrapure water	2550	3550	3550	0		0	0	0	0
2a	Streptavidin-HRP	Streptavidin-HRP, 2 µg/mL	Streptavidin-HRP, 2 µg/mL	Running buffer	3000	3200	3200	0		0	0	0	0
2b	Bulk RI: PBS, 0.5x	PBS, 0.5x	PBS, 0.5x	–	2400	3400	–	0		0	0	0	0
3a	IL-8 sample	IL-8, 3.125 ng/mL in CCM	IL-8, 3.125 ng/mL in CCM	Cell culture medium	2500	2700	2700	0		0	0	0	0
3b	Bulk RI: PBS, 1x	PBS, 1x	PBS, 1x	–	1200	2200	–	0		0	0	0	0
4a	Triton X-100 pre-wetting solution	Triton X-100, 0.3 mM	Triton X-100, 0.3 mM	Triton X-100 pre-wetting solution	360	1360	–	0		0	0	0	0
4b	Running buffer	PBS-BSA	PBS-BSA	Running buffer	18900	19900	13000	13000		0	0	0	0
5	BSA/CCM challenge	BSA, 1 mg/mL in CCM	BSA, 1 mg/mL in CCM	BSA/CCM challenge	3600	4600	4600	0		0	0	0	0
6	IL-8 detection antibody	IL-8 detection antibody, 1 µg/mL	IL-8 detection antibody, 1 µg/mL	Running buffer	5400	5600	5600	0		0	0	0	0
7	CCM	CCM	CCM	Cell culture medium	500	700	700	0		0	0	0	0
8	Unused in assay	PBS, 1x	PBS, 1x	PBS, 1x	0	500	500	0		0	0	0	0
9	Unused in assay	PBS, 1x	PBS, 1x	PBS, 1x	0	500	500	0		0	0	0	0
10	Regeneration solution	10 mM glycine, 160 mM NaCl in water, pH 2.2	10 mM glycine, 160 mM NaCl in water, pH 2.2	Regeneration solution	1050	1250	1250	0		0	0	0	0
0	0	0	0	0	0	0	0	0	0	0	0	0	0	0	0
0	0	0	0	0	0	0	0	0	0	0	0	0	0	0	0
0	0	0	0	0	0	0	0	0	0	0	0	0	0	0	0
0	0				0	0	0	0	0	0	0	0	0	0	0

### Sheet: Assay protocol
Binding Assay Fluidic Protocol
Fluidic Protocol
Segment	Step	Reagent	Ch. 1 solution	Ch. 2 solution	Reservoir	Flow rate (µL/min)	Flow time (min)	Volume consumed per channel during step (µL)	Time at beginning of protocol step (mins from start of automated protocol)	Time at beginning of protocol step (hr from start of automated protocol)	Actual time at beginning of protocol step (hh:mm)		Amount of Reservoir 1 remaining required	Amount of Reservoir 2a remaining required	Amount of Reservoir 2b remaining required	Amount of Reservoir 3a remaining required	Amount of Reservoir 3b remaining required	Amount of Reservoir 4a remaining required	Amount of Reservoir 4b remaining required	Amount of Reservoir 5 remaining required	Amount of Reservoir 6 remaining required	Amount of Reservoir 7 remaining required	Amount of Reservoir 8 remaining required	Amount of Reservoir 9 remaining required	Amount of Reservoir 10 remaining required
0 (pre-wetting & initial stability)	Pre-1	#NAME?	#NAME?	#NAME?	4a	2	30	60
	Pre-2	#NAME?	#NAME?	#NAME?	4a	30	10	300
	Pre-3	#NAME?	#NAME?	#NAME?	4b	30	10	300
1 (detection round 1)	1.01	#NAME?	#NAME?	#NAME?	4b	30	30	900	0	0	12:00:00	← Fill this in	2550	3000	2400	2500	1200	0	18600	3600	5400	500	0	0	1050
	1.02	#NAME?	#NAME?	#NAME?	10	30	5	150	30	0.5	12:30:00		2550	3000	2400	2500	1200	0	17700	3600	5400	500	0	0	1050
	1.03	#NAME?	#NAME?	#NAME?	4b	30	30	900	35	0.583333	12:35:00		2550	3000	2400	2500	1200	0	17700	3600	5400	500	0	0	900
	1.04	#NAME?	#NAME?	#NAME?	5	30	20	600	65	1.08333	13:05:00		2550	3000	2400	2500	1200	0	16800	3600	5400	500	0	0	900
	1.05	#NAME?	#NAME?	#NAME?	4b	30	10	300	85	1.41667	13:25:00		2550	3000	2400	2500	1200	0	16800	3000	5400	500	0	0	900
	1.06	#NAME?	#NAME?	#NAME?	7	20	25	500	95	1.58333	13:35:00		2550	3000	2400	2500	1200	0	16500	3000	5400	500	0	0	900
	1.07	#NAME?	#NAME?	#NAME?	4b	30	10	300	120	2	14:00:00		2550	3000	2400	2500	1200	0	16500	3000	5400	0	0	0	900
	1.08	#NAME?	#NAME?	#NAME?	6	20	45	900	130	2.16667	14:10:00		2550	3000	2400	2500	1200	0	16200	3000	5400	0	0	0	900
	1.09	#NAME?	#NAME?	#NAME?	4b	30	10	300	175	2.91667	14:55:00		2550	3000	2400	2500	1200	0	16200	3000	4500	0	0	0	900
	1.1	#NAME?	#NAME?	#NAME?	2a	20	25	500	185	3.08333	15:05:00		2550	3000	2400	2500	1200	0	15900	3000	4500	0	0	0	900
	1.11	#NAME?	#NAME?	#NAME?	4b	30	30	900	210	3.5	15:30:00		2550	2500	2400	2500	1200	0	15900	3000	4500	0	0	0	900
2 (detection round 2)	2.01	#NAME?	#NAME?	#NAME?	10	30	5	150	240	4	16:00:00		2550	2500	2400	2500	1200	0	15000	3000	4500	0	0	0	900
	2.02	#NAME?	#NAME?	#NAME?	4b	30	30	900	245	4.08333	16:05:00		2550	2500	2400	2500	1200	0	15000	3000	4500	0	0	0	750
	2.03	#NAME?	#NAME?	#NAME?	5	30	20	600	275	4.58333	16:35:00		2550	2500	2400	2500	1200	0	14100	3000	4500	0	0	0	750
	2.04	#NAME?	#NAME?	#NAME?	4b	30	10	300	295	4.91667	16:55:00		2550	2500	2400	2500	1200	0	14100	2400	4500	0	0	0	750
	2.05	#NAME?	#NAME?	#NAME?	3a	20	25	500	305	5.08333	17:05:00		2550	2500	2400	2500	1200	0	13800	2400	4500	0	0	0	750
	2.06	#NAME?	#NAME?	#NAME?	4b	30	10	300	330	5.5	17:30:00		2550	2500	2400	2000	1200	0	13800	2400	4500	0	0	0	750
	2.07	#NAME?	#NAME?	#NAME?	6	20	45	900	340	5.66667	17:40:00		2550	2500	2400	2000	1200	0	13500	2400	4500	0	0	0	750
	2.08	#NAME?	#NAME?	#NAME?	4b	30	10	300	385	6.41667	18:25:00		2550	2500	2400	2000	1200	0	13500	2400	3600	0	0	0	750
	2.09	#NAME?	#NAME?	#NAME?	2a	20	25	500	395	6.58333	18:35:00		2550	2500	2400	2000	1200	0	13200	2400	3600	0	0	0	750
	2.1	#NAME?	#NAME?	#NAME?	4b	30	30	900	420	7	19:00:00		2550	2000	2400	2000	1200	0	13200	2400	3600	0	0	0	750
	2.11	#NAME?	#NAME?	#NAME?	4b	30	10	300	450	7.5	19:30:00	← Refill	2550	2000	2400	2000	1200	0	12300	2400	3600	0	0	0	750
3 (detection round 3)	3.01	#NAME?	#NAME?	#NAME?	10	30	5	150	450	7.5	19:30:00		2550	2000	2400	2000	1200	0	12000	2400	3600	0	0	0	750
	3.02	#NAME?	#NAME?	#NAME?	4b	30	30	900	455	7.58333	19:35:00		2550	2000	2400	2000	1200	0	12000	2400	3600	0	0	0	600
	3.03	#NAME?	#NAME?	#NAME?	5	30	20	600	485	8.08333	20:05:00		2550	2000	2400	2000	1200	0	11100	2400	3600	0	0	0	600
	3.04	#NAME?	#NAME?	#NAME?	4b	30	10	300	505	8.41667	20:25:00		2550	2000	2400	2000	1200	0	11100	1800	3600	0	0	0	600
	3.05	#NAME?	#NAME?	#NAME?	3a	20	25	500	515	8.58333	20:35:00		2550	2000	2400	2000	1200	0	10800	1800	3600	0	0	0	600
	3.06	#NAME?	#NAME?	#NAME?	4b	30	10	300	540	9	21:00:00		2550	2000	2400	1500	1200	0	10800	1800	3600	0	0	0	600
	3.07	#NAME?	#NAME?	#NAME?	6	20	45	900	550	9.16667	21:10:00		2550	2000	2400	1500	1200	0	10500	1800	3600	0	0	0	600
	3.08	#NAME?	#NAME?	#NAME?	4b	30	10	300	595	9.91667	21:55:00		2550	2000	2400	1500	1200	0	10500	1800	2700	0	0	0	600
	3.09	#NAME?	#NAME?	#NAME?	2a	20	25	500	605	10.0833	22:05:00		2550	2000	2400	1500	1200	0	10200	1800	2700	0	0	0	600
	3.1	#NAME?	#NAME?	#NAME?	4b	30	30	900	630	10.5	22:30:00		2550	1500	2400	1500	1200	0	10200	1800	2700	0	0	0	600
4 (detection round 4)	4.01	#NAME?	#NAME?	#NAME?	10	30	5	150	660	11	23:00:00		2550	1500	2400	1500	1200	0	9300	1800	2700	0	0	0	600
	4.02	#NAME?	#NAME?	#NAME?	4b	30	30	900	665	11.0833	23:05:00		2550	1500	2400	1500	1200	0	9300	1800	2700	0	0	0	450
	4.03	#NAME?	#NAME?	#NAME?	5	30	20	600	695	11.5833	23:35:00		2550	1500	2400	1500	1200	0	8400	1800	2700	0	0	0	450
	4.04	#NAME?	#NAME?	#NAME?	4b	30	10	300	715	11.9167	23:55:00		2550	1500	2400	1500	1200	0	8400	1200	2700	0	0	0	450
	4.05	#NAME?	#NAME?	#NAME?	3a	20	25	500	725	12.0833	1900-01-01 00:05:00		2550	1500	2400	1500	1200	0	8100	1200	2700	0	0	0	450
	4.06	#NAME?	#NAME?	#NAME?	4b	30	10	300	750	12.5	1900-01-01 00:30:00		2550	1500	2400	1000	1200	0	8100	1200	2700	0	0	0	450
	4.07	#NAME?	#NAME?	#NAME?	6	20	45	900	760	12.6667	1900-01-01 00:40:00		2550	1500	2400	1000	1200	0	7800	1200	2700	0	0	0	450
	4.08	#NAME?	#NAME?	#NAME?	4b	30	10	300	805	13.4167	1900-01-01 01:25:00		2550	1500	2400	1000	1200	0	7800	1200	1800	0	0	0	450
	4.09	#NAME?	#NAME?	#NAME?	2a	20	25	500	815	13.5833	1900-01-01 01:35:00		2550	1500	2400	1000	1200	0	7500	1200	1800	0	0	0	450
	4.1	#NAME?	#NAME?	#NAME?	4b	30	30	900	840	14	1900-01-01 02:00:00		2550	1000	2400	1000	1200	0	7500	1200	1800	0	0	0	450
5 (detection round 5)	5.01	#NAME?	#NAME?	#NAME?	10	30	5	150	870	14.5	1900-01-01 02:30:00		2550	1000	2400	1000	1200	0	6600	1200	1800	0	0	0	450
	5.02	#NAME?	#NAME?	#NAME?	4b	30	30	900	875	14.5833	1900-01-01 02:35:00		2550	1000	2400	1000	1200	0	6600	1200	1800	0	0	0	300
	5.03	#NAME?	#NAME?	#NAME?	5	30	20	600	905	15.0833	1900-01-01 03:05:00		2550	1000	2400	1000	1200	0	5700	1200	1800	0	0	0	300
	5.04	#NAME?	#NAME?	#NAME?	4b	30	10	300	925	15.4167	1900-01-01 03:25:00		2550	1000	2400	1000	1200	0	5700	600	1800	0	0	0	300
	5.05	#NAME?	#NAME?	#NAME?	3a	20	25	500	935	15.5833	1900-01-01 03:35:00		2550	1000	2400	1000	1200	0	5400	600	1800	0	0	0	300
	5.06	#NAME?	#NAME?	#NAME?	4b	30	10	300	960	16	1900-01-01 04:00:00		2550	1000	2400	500	1200	0	5400	600	1800	0	0	0	300
	5.07	#NAME?	#NAME?	#NAME?	6	20	45	900	970	16.1667	1900-01-01 04:10:00		2550	1000	2400	500	1200	0	5100	600	1800	0	0	0	300
	5.08	#NAME?	#NAME?	#NAME?	4b	30	10	300	1015	16.9167	1900-01-01 04:55:00		2550	1000	2400	500	1200	0	5100	600	900	0	0	0	300
	5.09	#NAME?	#NAME?	#NAME?	2a	20	25	500	1025	17.0833	1900-01-01 05:05:00		2550	1000	2400	500	1200	0	4800	600	900	0	0	0	300
	5.1	#NAME?	#NAME?	#NAME?	4b	30	30	900	1050	17.5	1900-01-01 05:30:00		2550	500	2400	500	1200	0	4800	600	900	0	0	0	300
6 (detection round 6)	6.01	#NAME?	#NAME?	#NAME?	10	30	5	150	1080	18	1900-01-01 06:00:00		2550	500	2400	500	1200	0	3900	600	900	0	0	0	300
	6.02	#NAME?	#NAME?	#NAME?	4b	30	30	900	1085	18.0833	1900-01-01 06:05:00		2550	500	2400	500	1200	0	3900	600	900	0	0	0	150
	6.03	#NAME?	#NAME?	#NAME?	5	30	20	600	1115	18.5833	1900-01-01 06:35:00		2550	500	2400	500	1200	0	3000	600	900	0	0	0	150
	6.04	#NAME?	#NAME?	#NAME?	4b	30	10	300	1135	18.9167	1900-01-01 06:55:00		2550	500	2400	500	1200	0	3000	0	900	0	0	0	150
	6.05	#NAME?	#NAME?	#NAME?	3a	20	25	500	1145	19.0833	1900-01-01 07:05:00		2550	500	2400	500	1200	0	2700	0	900	0	0	0	150
	6.06	#NAME?	#NAME?	#NAME?	4b	30	10	300	1170	19.5	1900-01-01 07:30:00		2550	500	2400	0	1200	0	2700	0	900	0	0	0	150
	6.07	#NAME?	#NAME?	#NAME?	6	20	45	900	1180	19.6667	1900-01-01 07:40:00		2550	500	2400	0	1200	0	2400	0	900	0	0	0	150
	6.08	#NAME?	#NAME?	#NAME?	4b	30	10	300	1225	20.4167	1900-01-01 08:25:00		2550	500	2400	0	1200	0	2400	0	0	0	0	0	150
	6.09	#NAME?	#NAME?	#NAME?	2a	20	25	500	1235	20.5833	1900-01-01 08:35:00		2550	500	2400	0	1200	0	2100	0	0	0	0	0	150
	6.1	#NAME?	#NAME?	#NAME?	4b	30	30	900	1260	21	1900-01-01 09:00:00		2550	0	2400	0	1200	0	2100	0	0	0	0	0	150
7 (final regen)	7.01	#NAME?	#NAME?	#NAME?	10	30	5	150	1290	21.5	1900-01-01 09:30:00		2550	0	2400	0	1200	0	1200	0	0	0	0	0	150
	7.02	#NAME?	#NAME?	#NAME?	4b	30	40	1200	1295	21.5833	1900-01-01 09:35:00		2550	0	2400	0	1200	0	1200	0	0	0	0	0	0
8 (rinse & replace sol'ns)	8.01	#NAME?	#NAME?	#NAME?	1	30	25	750	1335	22.25	1900-01-01 10:15:00	← Replace res 2&3	2550	0	2400	0	1200	0	0	0	0	0	0	0	0
6 (bulk RI)	9.01	#NAME?	#NAME?	#NAME?	1	30	20	600	1360	22.6667	1900-01-01 10:40:00		1800	0	2400	0	1200	0	0	0	0	0	0	0	0
	9.02	#NAME?	#NAME?	#NAME?	2b	30	20	600	1380	23	1900-01-01 11:00:00		1200	0	2400	0	1200	0	0	0	0	0	0	0	0
	9.03	#NAME?	#NAME?	#NAME?	3b	30	20	600	1400	23.3333	1900-01-01 11:20:00		1200	0	1800	0	1200	0	0	0	0	0	0	0	0
	9.04	#NAME?	#NAME?	#NAME?	2b	30	20	600	1420	23.6667	1900-01-01 11:40:00		1200	0	1800	0	600	0	0	0	0	0	0	0	0
	9.05	#NAME?	#NAME?	#NAME?	1	30	20	600	1440	24	12:00:00		1200	0	1200	0	600	0	0	0	0	0	0	0	0
	9.06	#NAME?	#NAME?	#NAME?	2b	30	20	600	1460	24.3333	12:20:00		600	0	1200	0	600	0	0	0	0	0	0	0	0
	9.07	#NAME?	#NAME?	#NAME?	3b	30	20	600	1480	24.6667	12:40:00		600	0	600	0	600	0	0	0	0	0	0	0	0
	9.08	#NAME?	#NAME?	#NAME?	2b	30	20	600	1500	25	13:00:00		600	0	600	0	0	0	0	0	0	0	0	0	0
	9.09	#NAME?	#NAME?	#NAME?	1	30	20	600	1520	25.3333	13:20:00		600	0	0	0	0	0	0	0	0	0	0	0	0
Reservoir setup (per channel)
Reservoir #	Reagent type	Ch. 1 solution	Ch. 2 solution	Required vol. per ch. before excess (µL)	Req'd extra vol. per ch. for priming (µL)	Req'd extra vol. per ch. for assay + reagent prep (µL)	Tot. vol. req'd per ch. with all excess(µL)	Req'd vol. per ch. with excess for assay (µL)	Req'd vol. per ch. for cycles 1-2, no excess (µL)	Check fill/refill before assay start to at least (µL)	Req'd vol. per ch. for cycles 3-end, no excess (µL)	Refill after 2nd binding cycle to at least... (µL)
1	Ultrapure water	Ultrapure water	Ultrapure water	2550	1500	1000	5050	3550	0	3550	2550
2a	Streptavidin-HRP	Streptavidin-HRP, 2 µg/mL	Streptavidin-HRP, 2 µg/mL	3000	0	200	3200	3200	1000	3200	2000
2b	Bulk RI: PBS, 0.5x	PBS, 0.5x	PBS, 0.5x	2400	0	1000	3400	3400	–	–	2400
3a	IL-8 sample	IL-8, 3.125 ng/mL in CCM	IL-8, 3.125 ng/mL in CCM	2500	0	200	2700	2700	500	2700	2000
3b	Bulk RI: PBS, 1x	PBS, 1x	PBS, 1x	1200	0	1000	2200	2200	–	–	1200
4a	Triton X-100 pre-wetting solution	Triton X-100, 0.3 mM	Triton X-100, 0.3 mM	360	1500	1000	2860	1360	–	–	0
4b	Running buffer	PBS-BSA	PBS-BSA	18900	0	1000	19900	19900	6900	13000	12000	13000
5	BSA/CCM challenge	BSA, 1 mg/mL in CCM	BSA, 1 mg/mL in CCM	3600	1500	1000	6100	4600	1200	4600	2400
6	IL-8 detection antibody	IL-8 detection antibody, 1 µg/mL	IL-8 detection antibody, 1 µg/mL	5400	0	200	5600	5600	1800	5600	3600
7	CCM	CCM	CCM	500	1000	200	1700	700	500	700	0
8	Unused in assay	PBS, 1x	PBS, 1x	0	1000	500	1500	500	0	500	0
9	Unused in assay	PBS, 1x	PBS, 1x	0	1000	500	1500	500	0	500	0
10	Regeneration solution	10 mM glycine, 160 mM NaCl in water, pH 2.2	10 mM glycine, 160 mM NaCl in water, pH 2.2	1050	1000	200	2250	1250	300	1250	750

### Sheet: Checklists
Checklists
Day 0
Task	Complete?
Cast PDMS gasket for assay	FALSE
Locate/prepare stock solutions	FALSE
Measure RIs of bulk RI solutions	FALSE
Day 1
Task	Complete?
Check whether RBS clean is needed	FALSE
PDMS gasket prep: demould, cut excess, punch bolt holes, clean with tape	FALSE
Leave PDMS gasket in desiccator under vacuum	FALSE
Note down chip, gasket info in protocol document	FALSE
Prepare waste reservoirs/containers	FALSE
Gather all necessary tubes, 12-well plate, and other consumables	FALSE
Prepare outlet tubing	FALSE
Label and prep all tubes for functionalization & assay reagents, including priming	FALSE
Prep all non-protein reagent components of solutions	FALSE
IL-8 capture antibody spotting	FALSE
Reference BSA spotting	FALSE
BSA blocking	FALSE
Triton X-100 pre-wetting	FALSE
Running buffer	FALSE
IL-8 detection antibody	FALSE
SA-HRP	FALSE
Prepare bulk RI solutions	FALSE
Remove aliquot of regeneration solution from fridge	FALSE
Prepare colour-coded tape labels for refill/reservoir change	FALSE
Draft OxyGEN protocol	FALSE
RBS-clean the Fluigent, if necessary	FALSE
Characterize MRR spectra, bare chip	FALSE
PDA-coat the chip	FALSE
Characterize MRR spectra, PDA-coated chip	FALSE
Day 2 (Assay)
Task	Complete?
Complete sign-in sheet	FALSE
Prepare spotting solutions	FALSE
Spot chip	FALSE
Prepare BSA blocking solution	FALSE
Block chip	FALSE
Finish preparing all assay reagents	FALSE
Triton X-100 pre-wetting	FALSE
Running buffer	FALSE
CCM	FALSE
BSA/CCM challenge	FALSE
IL-8 sample	FALSE
IL-8 detection antibody	FALSE
SA-HRP	FALSE
Regeneration	FALSE
Prime Fluigent	FALSE
Connect bubble traps after all lines are primed	FALSE
Turn on vacuum line once bubble trap lines are filled	FALSE
Set up & run assay	FALSE
Day 3 (Ramp-down)
Task	Complete?
Stop data acquisition & move fiber array away from chip	FALSE
Turn off all stage equipment & disconnect tubing from chip	FALSE
Turn off bubble trap vacuum	FALSE
Fluigent ramp-down (no assay immediately after)	FALSE	Fluigent ramp-down (if running another assay immediately after)	FALSE
Flush all lines with water (750 mbar, 3 min)	FALSE	Flush all lines with water (750 mbar, 3 min)	FALSE	into assay waste
Disconnect bubble traps	FALSE	Disconnect bubble traps	FALSE
Decontaminate biohazardous lines with ethanol (750 mbar, 3 min)	FALSE	Decontaminate biohazardous lines with ethanol (750 mbar, 3 min)	FALSE	into assay waste
Flush biohazardous lines with water (750 mbar, 3 min)	FALSE	Flush biohazardous lines with water (750 mbar, 3 min)	FALSE	into assay waste
Reconnect bubble traps	FALSE	Reconnect bubble traps	FALSE
Flush protein-containing lines with Alconox (750 mbar, 3 min)	FALSE	Flush protein-containing lines with Alconox (750 mbar, 3 min)	FALSE	into Alconox waste
Flush protein-containing lines with ddW (750 mbar, 3 min)	FALSE	Flush protein-containing lines with ddW (750 mbar, 3 min)	FALSE	into Alconox waste
RBS clean: 80 µL/min, 1 hr	FALSE	RBS clean: 80 µL/min, 1 hr	FALSE	into RBS waste
Post-RBS water flush: 120 µL/min, 1 hr	FALSE	Post-RBS water flush: 120 µL/min, 1 hr	FALSE	into RBS waste
Flush RBS line with fresh water	FALSE	Flush RBS line with fresh water	FALSE	into RBS waste
Remove bubble traps	FALSE
Flush all lines with IPA (750 mbar, 3 min)	FALSE	into non-haz waste
Flush all lines with air (750 mbar, 3 min)	FALSE	into non-haz waste
Flush bubble trap lines with air using clean air flow syringe	FALSE
Dry outlet tubing	FALSE
Un-mount chip, take image, and put back in gelpack	FALSE
Run Retrospective Analysis	FALSE
Upload all data	FALSE
Retrospective Analysis outputs (peak shifts, spectrograms)	FALSE
Fluigent log files (priming + assay)	FALSE
Sweeps	FALSE
Pixelink captures	FALSE
AvenTools microscope images	FALSE
Chip characterization spectra	FALSE
Tidy up, dispose of waste, & complete sign-out sheet	FALSE
